# A basophil-specific GPCR mediates the immune response to helminth infection

**DOI:** 10.64898/2026.04.06.716327

**Authors:** Aleksander Geske, Rachel Pan, Celeste Flores, Taylor Follansbee, Nathachit Limjunyawong, Dona Ridma Harindri Sirimanna, Xintong Dong, Xinzhong Dong

## Abstract

Basophils are rare innate immune cells that contribute to type 2 immunity in allergy and parasitic helminth infection, yet the receptors governing their activation remain poorly defined. Here, we identify the Mas-related G protein-coupled receptor (GPCR) Mrgpra6 as a basophil-specific gene that mediates the host response to helminth infection. Mrgpra6 expression is restricted to basophils in blood and lung and is uniformly expressed across the population. Knockout of Mrgpra6 impairs early innate immunity to invading helminths, resulting in increased larval burden, elevated mortality, and disrupted parasite progression within the host. Transcriptional profiling of FACS-sorted basophils during helminth infection reveals how Mrgpra6 shapes the basophil transcriptional landscape needed for effective host defense. Together, these findings identify Mrgpra6 as a functional regulator of basophil-mediated anti-helminth immunity.
