## Supplemental Data S1 for "A basophil-specific GPCR mediates the immune response to helminth infection"

### Sheet: ImmGen_Mrgpra6
Lineage Group	Gene_Symbol	Mrgpra6
Stem Cells	LTHSC_34-_BM	0.1
Stem Cells	LTHSC_34+_BM	0.1
Stem Cells	STHSC_150-_BM	0.1
Stem Cells	MMP2_150+48+_BM	0.1
Stem Cells	MMP3_48+_BM	0.1
Stem Cells	MMP4_135+_BM	0.456861
B Cells	proB_CLP_BM	0.1
B Cells	proB_FrA_BM	0.1
B Cells	proB_FrBC_BM	0.1
B Cells	proB_FrD_BM	0.1
B Cells	B_FrE_BM	0.1
B Cells	B_T1_Sp	0.1
B Cells	B_T2_Sp	0.536486
B Cells	B_T3_Sp	0.1
B Cells	B_Sp	0.1
B Cells	B_Fem_Sp	0.1
B Cells	B_Fo_Sp	0.1
B Cells	B_MZ_Sp	0.1
B Cells	B_mem_Sp	0.1
B Cells	B_GC_CC_Sp	0.345659
B Cells	B_GC_CB_Sp	0.1
B Cells	B_PB_Sp	0.1
B Cells	B_PC_Sp	0.1
B Cells	B_PC_BM	2.34209
B Cells	B1b_PC	0.1
ab T Cells	preT_DN1_Th	0.6862
ab T Cells	preT_DN2a_Th	0.1
ab T Cells	preT_DN2b_Th	0.1
ab T Cells	preT_DN3_Th	0.1
ab T Cells	T_DN4_Th	0.1
ab T Cells	T_ISP_Th	0.33348
ab T Cells	T_DP_Th	1.20039
ab T Cells	T_4_Th	0.1
ab T Cells	T_4_Nve_Sp	0.385095
ab T Cells	T_4_Nve_Fem_Sp	0.1
ab T Cells	T_4_Sp_aCD3+CD40_18hr	0.1
ab T Cells	T_4_19-8-TCRb+_Sp	0.1
ab T Cells	T_8_Th	0.1
ab T Cells	T_8_Nve_Sp	0.1
ab T Cells	T8_TN_P14_Sp	0.1
ab T Cells	T8_TE_LCMV_d7_Sp	0.1
ab T Cells	T8_MP_LCMV_d7_Sp	0.1
ab T Cells	T8_IEL_LCMV_d7_Gut	0.1
ab T Cells	T8_Tcm_LCMV_d180_Sp	0.1
ab T Cells	T8_Tem_LCMV_d180_Sp	0.1
ab T Cells	T8_IEL_LCMV_d32_SI	1.25126
ab T Cells	T8_LCMV_d32_Bl	0.1
ab T Cells	T8_LCMV_d32_Fat	0.1
ab T Cells	T8_LCMV_d32_Kd	0.1
ab T Cells	T8_LCMV_d32_Lv	1.13481
ab T Cells	T8_LCMV_d32_SG	0.1
ab T Cells	T8_LCMV_d32_Sp	0.1
ab T Cells	Treg_4_25hi_Sp	1.28346
ab T Cells	Treg_4_FP3+_Nrplo_Co	0.1
ab T Cells	NKT_Sp	0.1
ab T Cells	NKT_Sp_LPS_3hr	0.1
ab T Cells	NKT_Sp_LPS_18hr	0.1
ab T Cells	NKT_Sp_LPS_3d	0.1
ab T Cells	NKT_19-8-TCRb+CD1daGalCerTet+_Lu	0.476923
ab T Cells	NKT_19-8-TCRb+CD1daGalCerTet+_Sp	0.1
ab T Cells	NKT_19-8-TCRb+CD1daGalCerTet+_Th	0.405579
ab T Cells	NKT_19-8-TCRb+CD1daGalCerTet+_Lv	0.471558
ab T Cells	MAIT_Lu	0.1
ab T Cells	MAIT_SeT_3d_Lu	0.330728
ab T Cells	MAIT_Lv	0.1
ab T Cells	MAIT_Sp	0.528642
ab T Cells	MAIT_Th	0.1
gd T Cells	Tgd_g2+d17_24a+_Th	0.1
gd T Cells	Tgd_g2+d1_24a+_Th	0.1
gd T Cells	Tgd_g1_1+d1_24a+_Th	0.1
gd T Cells	Tgd_g2+d17_LN	0.1
gd T Cells	Tgd_g2+d1_LN	0.1
gd T Cells	Tgd_g1_1+d1_LN	0.1
gd T Cells	Tgd_Sp	0.1
Innate Lymphocytes	NK_27-11b+_Sp	0.1
Innate Lymphocytes	NK_27+11b-_Sp	0.1
Innate Lymphocytes	NK_27+11b+_Sp	0.1
Innate Lymphocytes	NK_27-11b+_BM	1.12458
Innate Lymphocytes	NK_27+11b-_BM	1.06315
Innate Lymphocytes	NK_27+11b+_BM	0.1
Innate Lymphocytes	ILC2_SI	0.1
Innate Lymphocytes	ILC2_ST2-_SI	0.636755
Innate Lymphocytes	ILC3_NKp46-CCR6-_SI	0.1
Innate Lymphocytes	ILC3_CCR6+_SI	0.1
Innate Lymphocytes	ILC3_NKp46+_SI	0.1
Dendritic Cells	DC_4+_Sp	0.314894
Dendritic Cells	DC_8+_Sp	0.1
Dendritic Cells	DC_pDC_Sp	0.86759
Macrophages	MF_PC	0.1
Macrophages	MF_Fem_PC	0.1
Macrophages	MF_226+II+480lo_PC	0.1
Macrophages	MF_102+480+_PC	0.1
Macrophages	MF_RP_Sp	0.1
Macrophages	MF_Alv_Lu	0.1
Macrophages	MF_pIC_Alv_Lu	0.1
Macrophages	MF_microglia_CNS	0.1
Macrophages	MF_AT	0.1
Monocytes	Mo_6C+II-_Bl	0.1
Monocytes	Mo_6C-II-_Bl	0.1
Granulocytes	GN_BM	0.1
Granulocytes	GN_Sp	0.1
Granulocytes	GN_Thio_PC	2.67604
Mast Cells	MC_heparinase_PC	0.1
Mast Cells	MC_Ht	0.1
Mast Cells	MC_BM	0.1
Mast Cells	MC_Fat	2.21572
Mast Cells	MC_Nb_B7hi_Lung	1.65032
Mast Cells	MC_Palate	0.1
Mast Cells	MC_SK_F	0.1
Mast Cells	MC_Sk_M	1.32378
Mast Cells	MC_Sp	0.54164
Mast Cells	MC_To_F	1.86703
Mast Cells	MC_To_M	2.05936
Mast Cells	MC_Tongue	0.831241
Mast Cells	MC_SCA1hi_CX3CR1hi_PC	0.1
Mast Cells	MC_SCA1hi_CX3CR1lo_PC	0.1
Mast Cells	MC_SCA1lo_CX3CR1hi_PC	0.1
Mast Cells	MC_SCA1lo_CX3CR1lo_PC	0.1
Basophils	Ba_Sp	28.9188
Basophils	Baso_Nb_B7hi_Lung	47.5833
Eosinophils	Eo_PC	0.1
Eosinophils	Eo_Sp	1.41646
Stromal Cells	Ep_MEChi_Th	0.1
Stromal Cells	FRC_CD140a+_Madcam-_CD35-_SLN	0.1
Stromal Cells	LEC_SLN	0.1
Stromal Cells	BEC_SLN	0.32265
Stromal Cells	IAP_SLN	0.1
