## Supplemental Data S2 for "A basophil-specific GPCR mediates the immune response to helminth infection"

### Sheet: NAIVE_A6KOvsWT
target_id	ext_gene	pval	qval	ln(FC)	se_b	mean_obs	var_obs
ENSMUSG00000062382	Ftl1-ps1	2.13584e-33	3.91137e-29	3.64054	0.302319	5.77187	3.81572		28.4077
ENSMUSG00000061477	Rps7	2.3868e-13	2.18548e-09	1.85371	0.253062	7.17865	1.09682		8.66045
ENSMUSG00000062488	Ifit3b	3.2037e-12	1.95565e-08	-4.69939	0.674378	2.20415	6.4946		7.70871
ENSMUSG00000095597	Rps7-ps3	5.98967e-09	2.74222e-05	-5.79172	0.995646	2.20271	9.92461		4.5619
ENSMUSG00000121319		4.01719e-08	0.000136555	3.94864	0.71923	1.48845	4.56635		3.86469
ENSMUSG00000042918	Mamstr	4.47402e-08	0.000136555	-2.87567	0.525617	4.87481	2.91103		3.86469
ENSMUSG00000121482		1.83818e-07	0.000480895	-3.94538	0.756544	2.97167	5.5958		3.31795
ENSMUSG00000109363	Gm44668	6.37441e-07	0.00132281	-3.24455	0.651579	2.62045	3.64885		2.8785
ENSMUSG00000086480	Gm15287	6.50099e-07	0.00132281	-3.55628	0.714728	1.48952	3.89755		2.8785
ENSMUSG00000033458	Fan1	4.37511e-06	0.00801213	-1.9858	0.432379	4.31408	1.42778		2.09625
ENSMUSG00000083208	Gm11522	5.13994e-06	0.00855707	-3.33699	0.731957	1.36304	3.47306		2.06768
ENSMUSG00000121769		1.11217e-05	0.0169727	-1.51014	0.343672	7.59662	0.895948		1.77025
ENSMUSG00000030789	Itgax	1.71181e-05	0.0241141	-2.95809	0.688007	1.68898	3.05614		1.61773
ENSMUSG00000040158	Tax1bp3	2.61536e-05	0.0342108	1.31641	0.313088	5.50962	0.674119		1.46584
ENSMUSG00000103851	Gm37606	6.26321e-05	0.0764654	-2.71262	0.677703	2.36819	2.70534		1.11654
ENSMUSG00000045065	9930022D16Rik	7.50641e-05	0.0808617	2.82818	0.714253	1.68603	3.28248		1.09226
ENSMUSG00000052593	Adam17	7.30563e-05	0.0808617	-0.685444	0.172825	8.15635	0.184454		1.09226
ENSMUSG00000064158	Izumo1	8.27922e-05	0.0842319	-3.2218	0.818512	2.05627	4.37214		1.07452
ENSMUSG00000024511	Rab27b	8.93584e-05	0.0861274	-1.42606	0.363995	4.96198	0.846285		1.06486
ENSMUSG00000005045	Chd5	0.000128235	0.0997075	4.2385	1.10671	3.54893	7.71204		1.00127
ENSMUSG00000018916	Csf2	0.000116515	0.0997075	3.35901	0.871713	3.53241	4.82278		1.00127
ENSMUSG00000047347	Tdg-ps	0.00014156	0.0997075	1.55409	0.408388	4.55224	0.831704		1.00127
ENSMUSG00000048661	Lemd3	0.000135704	0.0997075	-0.969718	0.254128	6.41995	0.404722		1.00127
ENSMUSG00000107749	Gm44321	0.000136259	0.0997075	-1.94819	0.510685	3.6404	1.50679		1.00127
ENSMUSG00000120808	Gm57030	0.000120209	0.0997075	-2.60116	0.676381	2.06995	2.8961		1.00127
ENSMUSG00000069804	Gm10277	0.000127612	0.0997075	-2.91559	0.761049	1.75251	3.6484		1.00127
ENSMUSG00000050953	Gja1	0.000147195	0.0998365	2.30469	0.607175	3.28212	1.89961		1.00071
A6KO effect within naive mice (matches Fig S4A)

### Sheet: INFECTED_A6KOvsWT
target_id	ext_gene	pval	qval	ln(FC)	se_b	mean_obs	var_obs
ENSMUSG00000062382	Ftl1-ps1	8.97761e-22	1.77119e-17	3.31023	0.345246	6.27359	3.30867		16.7517
ENSMUSG00000121769		8.23352e-15	8.12195e-11	-1.99956	0.257544	7.58924	1.25801		10.0903
ENSMUSG00000109602	Gm31597	5.80389e-12	3.81683e-08	4.88698	0.709864	1.75034	6.71146		7.4183
ENSMUSG00000061477	Rps7	2.99462e-10	1.47702e-06	1.38159	0.219333	7.23139	0.566437		5.83061
ENSMUSG00000115148	Gm49125	7.02769e-09	2.77298e-05	-4.20647	0.726473	2.11728	6.08791		4.55705
ENSMUSG00000039238	Zfp750	8.8375e-09	2.90592e-05	-4.19517	0.729385	1.82977	5.07735		4.53672
ENSMUSG00000086480	Gm15287	2.34235e-08	6.60175e-05	-4.01009	0.718061	1.82476	5.26963		4.18034
ENSMUSG00000121319		7.05811e-07	0.00174062	3.95286	0.796987	2.28172	5.75184		2.7593
ENSMUSG00000120376	Gm57307	1.0224e-06	0.00224121	-3.59779	0.736155	1.75865	4.17342		2.64952
ENSMUSG00000069755	Zfp125	1.22069e-06	0.00240831	4.22401	0.870526	2.21886	6.64022		2.61829
ENSMUSG00000085666	Tdg-ps2	1.98998e-06	0.00356912	1.49158	0.313725	5.85791	0.722543		2.44744
ENSMUSG00000102556	Gm37569	2.20509e-05	0.0362535	-3.00154	0.707402	2.16902	3.6146		1.44065
ENSMUSG00000052593	Adam17	2.73829e-05	0.0415567	-0.735286	0.17531	8.53311	0.191339		1.38136
ENSMUSG00000032489	Kif9	3.02034e-05	0.0425631	2.40038	0.575365	4.14002	2.33617		1.37097
ENSMUSG00000107092	Gm7993	4.71097e-05	0.0619619	-2.811	0.690744	2.59191	2.30757		1.20788
A6KO effect within infected mice (Fig S4B)

### Sheet: WT_INFECTEDvsNAIVE
target_id	ext_gene	pval	qval	ln(FC)	se_b	mean_obs	var_obs
ENSMUSG00000028412	Slc44a1	1.54602e-12	3.00159e-08	5.22797	0.739428	2.80878	8.80715
ENSMUSG00000045100	Slc25a26	4.32088e-11	4.1945e-07	4.57028	0.693241	1.59199	5.99033
ENSMUSG00000104761	Gm43511	2.8824e-07	0.00139904	3.33613	0.650194	2.64531	4.03105
ENSMUSG00000028337	Coro2a	2.82073e-07	0.00139904	0.848928	0.16532	7.76293	0.249324
ENSMUSG00000061353	Cxcl12	4.96918e-07	0.00160794	4.95483	0.985545	2.58631	8.97798
ENSMUSG00000114104	Gm47585	4.21695e-07	0.00160794	3.74996	0.741261	1.18183	4.22284
ENSMUSG00000085081	Rptoros	6.70789e-07	0.00186048	3.65929	0.736329	1.34432	4.0538
ENSMUSG00000030652	Coq7	1.3668e-06	0.00331706	2.63938	0.54648	3.4562	2.59873
ENSMUSG00000024078	Ttc27	1.75083e-06	0.00377693	3.86575	0.808693	2.00402	5.60442
ENSMUSG00000037816	Fbxw17	5.77722e-06	0.00981354	4.49675	0.991701	2.47522	7.80238
ENSMUSG00000026975	Dph7	6.571e-06	0.00981354	3.58761	0.795986	1.82507	4.98326
ENSMUSG00000077714	Snord17	6.37691e-06	0.00981354	3.20735	0.710615	1.50124	3.63768
ENSMUSG00000035722	Abca7	6.43071e-06	0.00981354	0.740692	0.164171	8.1578	0.212289
ENSMUSG00000070942	Il1rl2	8.1449e-06	0.0112952	3.71927	0.833668	2.7126	5.38695
ENSMUSG00000032220	Myo1e	9.53662e-06	0.0123436	1.08571	0.245225	6.25305	0.46107
ENSMUSG00000106737	Gm42962	1.07947e-05	0.0130987	3.17684	0.721908	1.45081	3.91403
ENSMUSG00000095377	Or2h1	1.16178e-05	0.0132682	-3.59647	0.820244	2.52565	5.08806
ENSMUSG00000028572	Hook1	1.5328e-05	0.016533	3.14661	0.727722	1.98157	3.92717
ENSMUSG00000033705	Stard9	1.79604e-05	0.0174351	1.91235	0.445889	4.62809	1.45767
ENSMUSG00000031328	Flna	1.78056e-05	0.0174351	0.695162	0.162014	7.85218	0.176075
ENSMUSG00000099858	Gm6652	2.11874e-05	0.0186979	3.24448	0.763048	1.17125	3.27755
ENSMUSG00000107932	Gm44432	2.11327e-05	0.0186979	-3.27985	0.771261	2.4174	4.31004
ENSMUSG00000015944	Castor2	2.78897e-05	0.0235425	2.65046	0.632562	2.20197	2.77262
ENSMUSG00000111241	Gm19121	2.99165e-05	0.0242012	3.19305	0.764968	1.24661	3.47668
ENSMUSG00000121505	Gm4956	3.18018e-05	0.0246973	2.19683	0.528062	4.04413	1.96023
ENSMUSG00000001128	Cfp	4.65528e-05	0.0347624	0.756551	0.18578	7.21351	0.229869
ENSMUSG00000053931	Cnn3	5.3365e-05	0.0383734	4.57939	1.13341	2.53526	8.67993
ENSMUSG00000049764	Zfp280b	5.55942e-05	0.0385486	4.48215	1.11198	2.13527	8.32824
ENSMUSG00000038871	Bpgm	6.05926e-05	0.0392135	3.97693	0.991631	2.28305	6.5785
ENSMUSG00000112129	Pbld1	6.04357e-05	0.0392135	-2.41906	0.60309	2.97039	2.43377
ENSMUSG00000027611	Procr	7.88361e-05	0.0493743	4.22854	1.07108	2.40752	7.51618
ENSMUSG00000051316	Taf7	9.05914e-05	0.0549635	-0.553521	0.141403	8.73026	0.102454
ENSMUSG00000074909	Ranbp6	9.6987e-05	0.0570607	4.0395	1.0363	3.48578	6.91912
ENSMUSG00000037509	Arhgef4	0.000103451	0.0586809	1.97228	0.508012	3.62749	1.37481
ENSMUSG00000105534	Gm42435	0.000105786	0.0586809	-2.19636	0.566522	3.34793	2.05322
ENSMUSG00000064057	Scgb3a1	0.000111972	0.0603869	4.86589	1.25959	1.7398	10.1026
ENSMUSG00000037217	Syn1	0.000126339	0.0645491	3.98855	1.04045	2.24837	6.82466
ENSMUSG00000090576	Gm17055	0.000125867	0.0645491	2.9612	0.77227	1.60211	3.66094
ENSMUSG00000048442	Smim5	0.000135884	0.0671699	3.3455	0.876807	1.588	4.81741
ENSMUSG00000030365	Clec2i	0.000138388	0.0671699	-0.590213	0.154869	8.10631	0.1292
ENSMUSG00000003418	St8sia6	0.000150597	0.0713134	-0.628489	0.165825	7.83013	0.158886
ENSMUSG00000028108	Ecm1	0.000156211	0.0722106	0.771335	0.204004	6.84741	0.234746
ENSMUSG00000020962	Gtf2a1	0.00017319	0.0777104	0.796878	0.212205	6.74713	0.247964
ENSMUSG00000035673	Sbno2	0.000176114	0.0777104	0.651032	0.173561	7.52899	0.184675
ENSMUSG00000022843	Clcn2	0.000183468	0.0790974	2.94137	0.786305	3.30803	3.77719
ENSMUSG00000114875	Gm30363	0.00019148	0.0790974	-2.75048	0.737393	2.81824	3.30976
ENSMUSG00000103170	Gm37170	0.000190314	0.0790974	-3.38597	0.907394	1.69725	5.01437
ENSMUSG00000095115	Itpripl2	0.000197408	0.0798473	0.811598	0.218036	6.71325	0.288613
ENSMUSG00000025163	Cd7	0.000205412	0.0813893	-0.484781	0.130589	9.93047	0.0911043
ENSMUSG00000117519	Gm41664	0.000249905	0.0970382	2.68311	0.732619	1.32978	3.12618
ENSMUSG00000004730	Adgre1	0.000262161	0.0998013	0.769955	0.210942	6.71829	0.245953
infection effect within WT (Fig S4C)

### Sheet: A6KO_INFECTEDvsNAIVE
target_id	ext_gene	pval	qval	ln(FC)	se_b	mean_obs	var_obs
ENSMUSG00000034394	Lif	9.0335e-10	1.68303e-05	1.45052	0.236797	7.40291	0.626431
ENSMUSG00000070942	Il1rl2	1.5462e-07	0.000960245	4.6981	0.895392	3.22994	7.91276
ENSMUSG00000001305	Rrp15	1.0373e-07	0.000960245	3.16929	0.595724	3.59416	3.57875
ENSMUSG00000090381	Gm6158	4.75446e-07	0.00221451	-4.55387	0.90427	1.58381	5.86341
ENSMUSG00000050621	Rps27rt	2.53374e-06	0.00944123	-1.2189	0.259044	7.82321	0.561821
ENSMUSG00000112346	Gm48768	4.0625e-06	0.0126147	3.40684	0.739305	1.91536	4.17297
ENSMUSG00000092051	Gm17229	7.02953e-06	0.0187096	3.48152	0.774912	1.04761	3.73535
ENSMUSG00000110575	6330537M06Rik	1.53255e-05	0.0332685	3.31507	0.766674	1.68872	4.35889
ENSMUSG00000090733	Rps27	1.60709e-05	0.0332685	-1.01543	0.235409	9.35818	0.409567
ENSMUSG00000111737	Gm47248	2.50307e-05	0.0466348	-3.56176	0.845115	2.37799	5.11108
ENSMUSG00000072082	Ccnf	4.74254e-05	0.0803256	3.22566	0.792941	2.23855	4.28748
ENSMUSG00000097899	Gm16894	5.47727e-05	0.0805223	3.66728	0.909032	2.26067	5.57213
ENSMUSG00000083208	Gm11522	5.61854e-05	0.0805223	3.13937	0.779332	1.28314	3.29402
ENSMUSG00000120426	Gm56758	6.16697e-05	0.0820691	3.60082	0.898782	1.92095	5.39676
ENSMUSG00000075025	Gm10804	7.45609e-05	0.0926096	3.57286	0.901954	2.31517	5.35375
ENSMUSG00000004730	Adgre1	8.04727e-05	0.0937055	1.04221	0.26432	6.80099	0.361686
infection effect within A6KO (Fig S4D)

### Sheet: Basophil_Marker_Expression
		data represents log-transformed, normalized counts for listed gene
Sample	Condition	Il4	Il6	Il13	Cd200R3	Mcpt8
sample_01	WT Naïve	8.87341	11.655	5.9191	10.7223	10.3135
sample_02	WT Naïve	8.93718	12.6028	7.27895	10.6857	10.4791
sample_03	WT Naïve	8.94422	12.1078	6.80051	10.7416	10.8573
sample_04	WT Naïve	8.6809	12.3453	6.06165	10.8327	10.6312
sample_05	WT Naïve	8.77138	11.7528	6.17862	10.6585	10.2285
sample_06	A6KO Naïve	8.64477	11.8461	5.51929	10.8763	10.1723
sample_07	A6KO Naïve	7.92992	12.813	7.34809	10.7576	10.5671
sample_08	A6KO Naïve	8.84618	12.0292	5.73057	10.7762	10.344
sample_09	A6KO Naïve	7.44043	11.9759	6.43781	10.7281	10.2151
sample_10	A6KO Naïve	9.87375	13.081	7.65615	11.4155	11.9466
sample_11	WT Infected	8.10519	11.0894	5.55954	10.3328	10.3283
sample_12	WT Infected	9.82889	12.5461	6.6033	10.8854	10.7586
sample_13	WT Infected	9.41833	13.0399	8.06779	10.8818	10.835
sample_14	WT Infected	9.11847	12.323	7.34568	10.8082	10.9828
sample_15	WT Infected	8.67262	11.769	6.00104	10.3977	10.3277
sample_16	A6KO Infected	8.77134	11.14	6.09359	10.4719	10.6661
sample_17	A6KO Infected	9.67025	12.5066	7.28784	10.9945	11.1297
sample_18	A6KO Infected	9.28432	13.166	8.10805	10.8459	10.6321
sample_19	A6KO Infected	8.47478	12.441	6.24524	10.7739	10.5272
sample_20	A6KO Infected	9.38784	12.9317	7.76597	11.0971	11.3963
		ENSMUSG00000000869	ENSMUSG00000025746	ENSMUSG00000020383	ENSMUSG00000036172	ENSMUSG00000022157
		qval
target_id	ext_gene	NAIVE_A6KOvsWT	INFECTED_A6KOvsWT	WT_INFECTEDvsNAIVE	A6KO_INFECTEDvsNAIVE
ENSMUSG00000036172	Cd200r3	0.967678	0.999955	0.759439	0.998107
ENSMUSG00000025746	Il6	0.992204	0.999955	0.999767	0.998107
ENSMUSG00000022157	Mcpt8	0.99831	0.999955	0.999767	0.998537
ENSMUSG00000000869	Il4	0.99831	0.999955	0.999767	0.998107
ENSMUSG00000020383	Il13	0.99831	0.999955	0.999767	0.998107
